# Prenatal exposure to maternal stress drives neurodevelopmental disruptions in the fetal hypothalamus

**DOI:** 10.64898/2026.06.08.730949

**Authors:** Kodee Bao, Matthew Rosin, Jessica M. Rosin

## Abstract

The hypothalamus plays a central role in integrating physiological stressors to maintain homeostasis, yet how fetal neurodevelopment in the hypothalamus is shaped by intrauterine maternal stress exposure remains understudied. This is especially true in the context of sex-divergent mechanisms underlying neurodevelopmental disorders (NDDs), which are increasingly being linked to perturbation of the intrauterine environment. Herein, we utilize a mouse model of prenatal maternal cold stress exposure to study the impacts on neural stem and progenitor cell (NSPC) developmental programs in the fetal hypothalamus. Pregnant mice were exposed to cold stress from embryonic day 11.5 (E11.5) to E15.5 and fetal hypothalamic NSPCs from both male and female embryos were analyzed. Exposure to maternal stress altered fetal hypothalamic neurodevelopment, increasing TUJ1+ neuron number in males, while enhancing neuronal dendritic arborization in females. To define underlying molecular changes, we performed single-cell RNA sequencing of hypothalamic NSPCs. Interestingly, we identified distinct baseline transcriptional profiles between male and female NSPCs. In females, maternal stress upregulated pathways related to GABAergic differentiation and neuronal projection morphogenesis, with these alterations being maintained across more differentiated neuronal populations. Ligand-receptor analysis further indicated that maternal stress alters cell-cell communication within NSPCs, predominantly in females. Together, these findings demonstrate that prenatal maternal stress alters hypothalamic NSPC developmental programs uniquely in each sex, and suggest that disrupted intercellular signaling may contribute to underlying sex differences in social behaviors previously reported for this model (Rosin et al., 2021).

**SIGNIFICANCE STATEMENT:** Prenatal stress is a known risk factor for NDDs, but how it shapes early brain development in a sex-specific manner remains understudied. Here, we examined how maternal stress influences NSPCs in the hypothalamus, a brain region critical for regulating the stress response and homeostasis. Using mice as a model system, we found that maternal stress alters how fetal NSPCs develop into neurons uniquely in each sex. Molecular analyses demonstrate that maternal stress alters female NSPCs transcriptional programs and cell-to-cell communication. This work advances our understanding of how prenatal maternal stress drives sex differences in neurodevelopmental programming and may help to begin to explain sex-biased vulnerabilities to NDDs.
