## Supplementary Table 1 for "Prenatal exposure to maternal stress drives neurodevelopmental disruptions in the fetal hypothalamus"

Sheet 1: anova_results_primary_sphere_numb
	Sum Sq	Mean Sq	NumDF	DenDF	F value	Pr(>F)
sex	724.749495606272	724.749495606272	1	39.2478375242411	4.65403956773294	0.0371614928951738
condition	49.122623811686	49.122623811686	1	38.8788084243223	0.315445041737078	0.577581493689134
sex:condition	499.55217972002	499.55217972002	1	39.3706448963438	3.20791614848844	0.0809731637344894
Sheet 1: posthoc_results_primary_sphere_numb
	contrast	estimate	SE	df	t.ratio	p.value
1	F cold - M cold	-1.46703063290773	5.29800393192607	39.1304390161431	-0.276902518714138	1
2	F cold - F control	9.20404804651153	5.47433963606464	39.2581550343196	1.6813074559488	0.603860210319763
3	F cold - M control	-6.32984532013012	6.21769337780004	39.3380014178085	-1.01803754793225	1
4	M cold - F control	10.6710786794193	4.76640959672218	39.1374014661469	2.23880857548577	0.185556273131747
5	M cold - M control	-4.86281468722238	5.59248066738335	39.3849847975045	-0.869527312912041	1
6	F control - M control	-15.5338933666416	5.88739901946337	39.7447014892705	-2.63849848044741	0.0709925977254667
Sheet 1: anova_results_primary_sphere_numbers_sized
	Sum Sq	Mean Sq	NumDF	DenDF	F value	Pr(>F)
sex_sized	108.328709092316	108.328709092316	1	39.2588564116373	3.42035589689176	0.0719362304666502
condition_sized	28.2476322419386	28.2476322419386	1	38.8890413268398	0.891886890571262	0.350797292841519
bin_size	9097.62820304397	4548.81410152198	2	82.0000953771674	143.623636489071	1.6082136167472E-27
sex_sized:condition_sized	69.5376622096171	69.5376622096171	1	39.3814353633601	2.19557266940239	0.146365739225289
sex_sized:bin_size	10.220462157321	5.11023107866051	2	82.000095404349	0.161349739610401	0.851263905846494
condition_sized:bin_size	91.9587226462859	45.979361323143	2	82.000095376588	1.45174608794525	0.240115522573056
sex_sized:condition_sized:bin_size	11.4314919828709	5.71574599143546	2	82.0000953855366	0.18046818494146	0.835209934642519
Sheet 1: posthoc_results_primary_sphere_numbers_sized
	Comparison_Type	contrast	bin_size	sex_sized	estimate	SE	df	t.ratio	p.value	condition_sized
1	Condition (Control vs Cold)	cold - control	45-100	F	4.31289784213938	2.64913491932338	115.033554555289	1.6280400860976	0.106252272796944	NA
2	Condition (Control vs Cold)	cold - control	45-100	M	0.152834401096063	2.6884271778277	114.709391608804	0.0568490016603524	0.954764385602423	NA
3	Condition (Control vs Cold)	cold - control	100-200	F	1.21033373957523	2.64913491932337	115.033554555292	0.45687885911238	0.648619698690608	NA
4	Condition (Control vs Cold)	cold - control	100-200	M	-3.69716559890389	2.6884271778277	114.709391608807	-1.37521508092002	0.17174467004855	NA
5	Condition (Control vs Cold)	cold - control	>200	F	3.53512006436156	2.64913491932337	115.033554555291	1.33444319448421	0.184694131297165	NA
6	Condition (Control vs Cold)	cold - control	>200	M	1.46950106776278	2.6884271778277	114.709391608807	0.546602519079638	0.585713513978382	NA
7	Sex (Male vs Female)	F - M	45-100	NA	-0.942370865459461	2.57063545541772	114.98904721924	-0.366590627805033	0.714598080508427	cold
8	Sex (Male vs Female)	F - M	45-100	NA	-5.10243430650278	2.79081360141025	114.181214915678	-1.82829634480942	0.0701155768439034	control
9	Sex (Male vs Female)	F - M	100-200	NA	0.824295801207089	2.57063545541772	114.989047219245	0.320658380195391	0.749051296823594	cold
10	Sex (Male vs Female)	F - M	100-200	NA	-4.08320353727203	2.79081360141025	114.18121491568	-1.46308715680929	0.146190858648418	control
11	Sex (Male vs Female)	F - M	>200	NA	-1.28681530990402	2.57063545541772	114.989047219245	-0.500582572761146	0.617621703816099	cold
12	Sex (Male vs Female)	F - M	>200	NA	-3.3524343065028	2.79081360141025	114.181214915681	-1.20123905975259	0.232144305332808	control
13	Bin (Between Bins)	(45-100) - (100-200)	NA	F	12.3333333333334	2.6529549674084	81.9999999999998	4.6489041407972	3.78328996002046E-05	cold
14	Bin (Between Bins)	(45-100) - >200	NA	F	20.7777777777779	2.6529549674084	81.9999999999994	7.83193760656823	4.50691568919641E-11	cold
15	Bin (Between Bins)	(100-200) - >200	NA	F	8.44444444444445	2.6529549674084	82.0000000000003	3.18303346577104	0.00617935462911496	cold
16	Bin (Between Bins)	(45-100) - (100-200)	NA	M	14.1	2.05497008140219	81.999999999998	6.86141376344464	3.56897160452409E-09	cold
17	Bin (Between Bins)	(45-100) - >200	NA	M	20.4333333333333	2.05497008140219	81.9999999999976	9.94337266428267	2.89778423989038E-15	cold
18	Bin (Between Bins)	(100-200) - >200	NA	M	6.33333333333333	2.05497008140219	81.9999999999998	3.08195890083803	0.00840047518844093	cold
19	Bin (Between Bins)	(45-100) - (100-200)	NA	F	9.23076923076926	2.2073919614972	81.9999999999998	4.18175357697159	0.000216121718824392	control
20	Bin (Between Bins)	(45-100) - >200	NA	F	20	2.2073919614972	81.9999999999994	9.06046608343843	1.6367410832854E-13	control
21	Bin (Between Bins)	(100-200) - >200	NA	F	10.7692307692308	2.2073919614972	81.9999999999998	4.87871250646685	1.55099610253445E-05	control
22	Bin (Between Bins)	(45-100) - (100-200)	NA	M	10.25	2.81388367145552	81.9999999999985	3.64265236121082	0.00141468453353887	control
23	Bin (Between Bins)	(45-100) - >200	NA	M	21.75	2.81388367145552	81.9999999999985	7.72953062013026	7.17906336538417E-11	control
24	Bin (Between Bins)	(100-200) - >200	NA	M	11.5	2.81388367145552	81.9999999999998	4.08687825891945	0.000304089210662917	control
25	Bin and Condition Interaction	(cold 45-100) - (control 45-100)	NA	F	4.31289784213938	2.64913491932338	115.033554555289	1.6280400860976	1	NA
26	Bin and Condition Interaction	(cold 45-100) - (cold 100-200)	NA	F	12.3333333333334	2.6529549674084	81.9999999999998	4.6489041407972	0.000189164498001023	NA
27	Bin and Condition Interaction	(cold 45-100) - (control 100-200)	NA	F	13.5436670729086	2.64913491932337	115.03355455529	5.1124867118387	1.9204906683553E-05	NA
28	Bin and Condition Interaction	(cold 45-100) - cold >200	NA	F	20.7777777777779	2.6529549674084	81.9999999999994	7.83193760656823	2.2534578445982E-10	NA
29	Bin and Condition Interaction	(cold 45-100) - control >200	NA	F	24.3128978421394	2.64913491932337	115.03355455529	9.17767444186997	3.19939189612325E-14	NA
30	Bin and Condition Interaction	(control 45-100) - (cold 100-200)	NA	F	8.02043549119403	2.64913491932337	115.033554555292	3.02756776662872	0.0456506499116	NA
31	Bin and Condition Interaction	(control 45-100) - (control 100-200)	NA	F	9.23076923076926	2.2073919614972	81.9999999999998	4.18175357697159	0.00108060859412196	NA
32	Bin and Condition Interaction	(control 45-100) - cold >200	NA	F	16.4648799356385	2.64913491932337	115.033554555291	6.21519116128817	1.2699138998058E-07	NA
33	Bin and Condition Interaction	(control 45-100) - control >200	NA	F	20	2.2073919614972	81.9999999999994	9.06046608343843	8.18370541642698E-13	NA
34	Bin and Condition Interaction	(cold 100-200) - (control 100-200)	NA	F	1.21033373957523	2.64913491932337	115.033554555292	0.45687885911238	1	NA
35	Bin and Condition Interaction	(cold 100-200) - cold >200	NA	F	8.44444444444445	2.6529549674084	82.0000000000003	3.18303346577104	0.0308967731455748	NA
36	Bin and Condition Interaction	(cold 100-200) - control >200	NA	F	11.979564508806	2.64913491932337	115.033554555291	4.52206658914366	0.000224564890328023	NA
37	Bin and Condition Interaction	(control 100-200) - cold >200	NA	F	7.23411070486922	2.64913491932337	115.033554555291	2.73074453554706	0.109717949801813	NA
38	Bin and Condition Interaction	(control 100-200) - control >200	NA	F	10.7692307692308	2.2073919614972	81.9999999999998	4.87871250646685	7.75498051267224E-05	NA
39	Bin and Condition Interaction	cold >200 - control >200	NA	F	3.53512006436156	2.64913491932337	115.033554555291	1.33444319448421	1	NA
40	Bin and Condition Interaction	(cold 45-100) - (control 45-100)	NA	M	0.152834401096063	2.6884271778277	114.709391608804	0.0568490016603524	1	NA
41	Bin and Condition Interaction	(cold 45-100) - (cold 100-200)	NA	M	14.1	2.05497008140219	81.999999999998	6.86141376344464	1.78448580226205E-08	NA
42	Bin and Condition Interaction	(cold 45-100) - (control 100-200)	NA	M	10.4028344010961	2.68842717782769	114.709391608807	3.86948714359516	0.00272378531354816	NA
43	Bin and Condition Interaction	(cold 45-100) - cold >200	NA	M	20.4333333333333	2.05497008140219	81.9999999999976	9.94337266428267	1.44889211994519E-14	NA
44	Bin and Condition Interaction	(cold 45-100) - control >200	NA	M	21.9028344010961	2.68842717782769	114.709391608807	8.14708115649761	7.70219197190769E-12	NA
45	Bin and Condition Interaction	(control 45-100) - (cold 100-200)	NA	M	13.9471655989039	2.6884271778277	114.709391608807	5.18785322285482	1.39070648586559E-05	NA
46	Bin and Condition Interaction	(control 45-100) - (control 100-200)	NA	M	10.25	2.81388367145552	81.9999999999985	3.64265236121082	0.00707342266769433	NA
47	Bin and Condition Interaction	(control 45-100) - cold >200	NA	M	20.2804989322372	2.6884271778277	114.709391608807	7.54362963575761	1.75835118623873E-10	NA
48	Bin and Condition Interaction	(control 45-100) - control >200	NA	M	21.75	2.81388367145552	81.9999999999985	7.72953062013026	3.58953168269208E-10	NA
49	Bin and Condition Interaction	(cold 100-200) - (control 100-200)	NA	M	-3.69716559890389	2.6884271778277	114.709391608807	-1.37521508092002	1	NA
50	Bin and Condition Interaction	(cold 100-200) - cold >200	NA	M	6.33333333333333	2.05497008140219	81.9999999999998	3.08195890083803	0.0420023759422047	NA
51	Bin and Condition Interaction	(cold 100-200) - control >200	NA	M	7.80283440109612	2.6884271778277	114.709391608807	2.90237893198244	0.0666288088108752	NA
52	Bin and Condition Interaction	(control 100-200) - cold >200	NA	M	10.0304989322372	2.6884271778277	114.709391608807	3.73099149382282	0.00447284883782096	NA
53	Bin and Condition Interaction	(control 100-200) - control >200	NA	M	11.5	2.81388367145552	81.9999999999998	4.08687825891945	0.00152044605331458	NA
54	Bin and Condition Interaction	cold >200 - control >200	NA	M	1.46950106776278	2.6884271778277	114.709391608807	0.546602519079638	1	NA
Sheet 1: anova_results_secondary_sphere_numb
	Sum Sq	Mean Sq	NumDF	DenDF	F value	Pr(>F)
sex	494.739573988338	494.739573988338	1	33.2407831588569	3.80636344156168	0.059529091683266
condition	131.53681383433	131.53681383433	1	33.2467757758219	1.01200095105046	0.321689842609056
sex:condition	111.75812619657	111.75812619657	1	33.0601447599632	0.859830238407585	0.360506714520787
Sheet 1: posthoc_results_secondary_sphere_numb
	contrast	estimate	SE	df	t.ratio	p.value
1	F cold - M cold	-10.8195712113	5.12259393026019	33.0823720450375	-2.11212744140945	0.253858259535305
2	F cold - F control	0.324248261081232	4.88990421768399	33.0305385332773	0.0663097366833099	1
3	F cold - M control	-3.56300129482958	5.75896723151908	33.3938475910026	-0.618687544414061	1
4	M cold - F control	11.1438194723813	4.91720327630958	33.1317276999085	2.26629220843293	0.180531427002742
5	M cold - M control	7.25656991647044	5.72669793498332	33.3175318658215	1.2671473157579	1
6	F control - M control	-3.88724955591081	5.52088196470561	33.2906332042249	-0.704099377737393	1
Sheet 1: anova_results_secondary_sphere_numbers_sized
	Sum Sq	Mean Sq	NumDF	DenDF	F value	Pr(>F)
sex_sized	77.7242428663323	77.7242428663323	1	33.2407782043752	3.80636143982414	0.0595291564469132
condition_sized	20.6646364606553	20.6646364606553	1	33.2467708184184	1.01200182196814	0.321689638546612
bin_size	2157.57478274363	1078.78739137182	2	69.9999978739283	52.8310675904294	1.03441793416257E-14
sex_sized:condition_sized	17.5573563578026	17.5573563578026	1	33.0601388518672	0.859830109127246	0.360506751362568
sex_sized:bin_size	58.1222687771577	29.0611343885788	2	69.9999978800713	1.42320050031841	0.247826586203563
condition_sized:bin_size	60.5403320918673	30.2701660459337	2	69.9999978757555	1.482409973584	0.234130704495425
sex_sized:condition_sized:bin_size	37.363423339542	18.681711669771	2	69.9999978816337	0.91489275813237	0.405295202991645
Sheet 1: posthoc_results_secondary_sphere_numbers_sized
	Comparison_Type	contrast	bin_size	sex_sized	estimate	SE	df	t.ratio	p.value	condition_sized
1	Condition (Control vs Cold)	cold - control	45-100	F	-0.164139236935986	2.26991658044968	87.7442013194152	-0.0723106912164449	0.942519231505125	NA
2	Condition (Control vs Cold)	cold - control	45-100	M	-0.714476012510014	2.63627057776717	87.4370546773679	-0.271017709083242	0.787016189410069	NA
3	Condition (Control vs Cold)	cold - control	100-200	F	-1.45580590360274	2.26991658044968	87.7442013194147	-0.641347755305762	0.52296853641864	NA
4	Condition (Control vs Cold)	cold - control	100-200	M	3.63552398749001	2.63627057776717	87.4370546773658	1.37904053481838	0.171399718369519	NA
5	Condition (Control vs Cold)	cold - control	>200	F	1.94419409639726	2.26991658044968	87.7442013194141	0.856504645651827	0.394051814805525	NA
6	Condition (Control vs Cold)	cold - control	>200	M	4.33552398749	2.63627057776717	87.4370546773658	1.64456714877956	0.103649895030455	NA
7	Sex (Male vs Female)	F - M	45-100	NA	-0.689857563431953	2.37450472455691	87.6982225627651	-0.290526928120002	0.772099067600247	cold
8	Sex (Male vs Female)	F - M	45-100	NA	-1.24019433900598	2.5427984187572	87.4294315676078	-0.487728138360307	0.626963249655538	control
9	Sex (Male vs Female)	F - M	100-200	NA	-4.53985756343202	2.37450472455691	87.6982225627635	-1.91191767970863	0.0591517659744119	cold
10	Sex (Male vs Female)	F - M	100-200	NA	0.551472327660719	2.54279841875719	87.4294315676063	0.216876148574236	0.828810143931287	control
11	Sex (Male vs Female)	F - M	>200	NA	-5.58985756343203	2.37450472455691	87.6982225627635	-2.35411515741461	0.0208007843763511	cold
12	Sex (Male vs Female)	F - M	>200	NA	-3.19852767233929	2.5427984187572	87.4294315676063	-1.25787701012595	0.211785483332307	control
13	Bin (Between Bins)	(45-100) - (100-200)	NA	F	6.06167694066855E-14	2.02086934179638	69.9999999999988	2.99953926525514E-14	1	cold
14	Bin (Between Bins)	(45-100) - >200	NA	F	-9.14999999999994	2.02086934179638	69.9999999999981	-4.52775437320771	7.15163513989015E-05	cold
15	Bin (Between Bins)	(100-200) - >200	NA	F	-9.15	2.02086934179638	70.0000000000007	-4.52775437320773	7.15163513988916E-05	cold
16	Bin (Between Bins)	(45-100) - (100-200)	NA	M	-3.85000000000001	2.02086934179638	69.9999999999997	-1.90512069255189	0.182618363434568	cold
17	Bin (Between Bins)	(45-100) - >200	NA	M	-14.05	2.02086934179638	69.9999999999997	-6.95245343645559	4.5740358541868E-09	cold
18	Bin (Between Bins)	(100-200) - >200	NA	M	-10.2	2.02086934179638	69.9999999999997	-5.0473327439037	1.02043443797507E-05	cold
19	Bin (Between Bins)	(45-100) - (100-200)	NA	F	-1.29166666666669	1.84479287378749	69.9999999999997	-0.700168937673099	1	control
20	Bin (Between Bins)	(45-100) - >200	NA	F	-7.04166666666669	1.84479287378749	69.9999999999997	-3.81705001505651	0.00086574684997225	control
21	Bin (Between Bins)	(100-200) - >200	NA	F	-5.75	1.84479287378749	70.0000000000001	-3.11688107738341	0.00795321837331676	control
22	Bin (Between Bins)	(45-100) - (100-200)	NA	M	0.500000000000008	2.4154008530418	70.0000000000004	0.207004977815728	1	control
23	Bin (Between Bins)	(45-100) - >200	NA	M	-8.99999999999999	2.4154008530418	70.0000000000004	-3.72608960068304	0.00117170590243994	control
24	Bin (Between Bins)	(100-200) - >200	NA	M	-9.5	2.4154008530418	69.9999999999997	-3.93309457849877	0.000585058092181348	control
25	Bin and Condition Interaction	(cold 45-100) - (control 45-100)	NA	F	-0.164139236935986	2.26991658044968	87.7442013194152	-0.0723106912164449	1	NA
26	Bin and Condition Interaction	(cold 45-100) - (cold 100-200)	NA	F	6.06167694066855E-14	2.02086934179638	69.9999999999988	2.99953926525514E-14	1	NA
27	Bin and Condition Interaction	(cold 45-100) - (control 100-200)	NA	F	-1.45580590360268	2.26991658044968	87.7442013194152	-0.641347755305736	1	NA
28	Bin and Condition Interaction	(cold 45-100) - cold >200	NA	F	-9.14999999999994	2.02086934179638	69.9999999999981	-4.52775437320771	0.000357581756994508	NA
29	Bin and Condition Interaction	(cold 45-100) - control >200	NA	F	-7.20580590360268	2.26991658044968	87.7442013194152	-3.17448049221931	0.0310612402730647	NA
30	Bin and Condition Interaction	(control 45-100) - (cold 100-200)	NA	F	0.164139236936046	2.26991658044969	87.7442013194152	0.0723106912164715	1	NA
31	Bin and Condition Interaction	(control 45-100) - (control 100-200)	NA	F	-1.29166666666669	1.84479287378749	69.9999999999997	-0.700168937673099	1	NA
32	Bin and Condition Interaction	(control 45-100) - cold >200	NA	F	-8.98586076306395	2.26991658044969	87.7442013194152	-3.95867444665469	0.00229130855245171	NA
33	Bin and Condition Interaction	(control 45-100) - control >200	NA	F	-7.04166666666669	1.84479287378749	69.9999999999997	-3.81705001505651	0.00432873424986125	NA
34	Bin and Condition Interaction	(cold 100-200) - (control 100-200)	NA	F	-1.45580590360274	2.26991658044968	87.7442013194147	-0.641347755305762	1	NA
35	Bin and Condition Interaction	(cold 100-200) - cold >200	NA	F	-9.15	2.02086934179638	70.0000000000007	-4.52775437320773	0.000357581756994458	NA
36	Bin and Condition Interaction	(cold 100-200) - control >200	NA	F	-7.20580590360274	2.26991658044968	87.7442013194147	-3.17448049221933	0.0310612402730624	NA
37	Bin and Condition Interaction	(control 100-200) - cold >200	NA	F	-7.69419409639726	2.26991658044968	87.7442013194147	-3.3896373825654	0.0157564480037578	NA
38	Bin and Condition Interaction	(control 100-200) - control >200	NA	F	-5.75	1.84479287378749	70.0000000000001	-3.11688107738341	0.0397660918665838	NA
39	Bin and Condition Interaction	cold >200 - control >200	NA	F	1.94419409639726	2.26991658044968	87.7442013194141	0.856504645651827	1	NA
40	Bin and Condition Interaction	(cold 45-100) - (control 45-100)	NA	M	-0.714476012510014	2.63627057776717	87.4370546773679	-0.271017709083242	1	NA
41	Bin and Condition Interaction	(cold 45-100) - (cold 100-200)	NA	M	-3.85000000000001	2.02086934179638	69.9999999999997	-1.90512069255189	0.913091817172838	NA
42	Bin and Condition Interaction	(cold 45-100) - (control 100-200)	NA	M	-0.214476012510006	2.63627057776717	87.4370546773663	-0.0813558419681106	1	NA
43	Bin and Condition Interaction	(cold 45-100) - cold >200	NA	M	-14.05	2.02086934179638	69.9999999999997	-6.95245343645559	2.2870179270934E-08	NA
44	Bin and Condition Interaction	(cold 45-100) - control >200	NA	M	-9.71447601251001	2.63627057776717	87.4370546773663	-3.68493131715555	0.00593961928486581	NA
45	Bin and Condition Interaction	(control 45-100) - (cold 100-200)	NA	M	-3.13552398749	2.63627057776717	87.4370546773669	-1.18937866770325	1	NA
46	Bin and Condition Interaction	(control 45-100) - (control 100-200)	NA	M	0.500000000000008	2.4154008530418	70.0000000000004	0.207004977815728	1	NA
47	Bin and Condition Interaction	(control 45-100) - cold >200	NA	M	-13.33552398749	2.63627057776717	87.4370546773669	-5.05848075685187	3.46331434197702E-05	NA
48	Bin and Condition Interaction	(control 45-100) - control >200	NA	M	-8.99999999999999	2.4154008530418	70.0000000000004	-3.72608960068304	0.00585852951219971	NA
49	Bin and Condition Interaction	(cold 100-200) - (control 100-200)	NA	M	3.63552398749001	2.63627057776717	87.4370546773658	1.37904053481838	1	NA
50	Bin and Condition Interaction	(cold 100-200) - cold >200	NA	M	-10.2	2.02086934179638	69.9999999999997	-5.0473327439037	5.10217218987534E-05	NA
51	Bin and Condition Interaction	(cold 100-200) - control >200	NA	M	-5.86447601251	2.63627057776717	87.4370546773658	-2.22453494036906	0.430312111532984	NA
52	Bin and Condition Interaction	(control 100-200) - cold >200	NA	M	-13.83552398749	2.63627057776717	87.4370546773658	-5.248142623967	1.5946664142179E-05	NA
53	Bin and Condition Interaction	(control 100-200) - control >200	NA	M	-9.5	2.4154008530418	69.9999999999997	-3.93309457849877	0.00292529046090674	NA
54	Bin and Condition Interaction	cold >200 - control >200	NA	M	4.33552398749	2.63627057776717	87.4370546773658	1.64456714877956	1	NA
