## Supplementary Table 2 for "Prenatal exposure to maternal stress drives neurodevelopmental disruptions in the fetal hypothalamus"

Sheet 1: anova_results_tuj1_neuron_num
	Sum Sq	Mean Sq	NumDF	DenDF	F value	Pr(>F)
sex	11.463690375	11.463690375	1	18.0000001972803	0.721433110351382	0.406829610567751
condition	189.995655375	189.995655375	1	18.0000001972803	11.9568090315276	0.00280736035773774
sex:condition	24.2265320416666	24.2265320416666	1	18.0000001968153	1.52462442652522	0.232797504033935
Sheet 1: posthoc_results_tuj1_neuron_num
	contrast	estimate	SE	df	t.ratio	p.value
1	F cold - M cold	-3.39166666666666	2.30146068921181	18	-1.4737017593067	0.947013664550382
2	F cold - F control	3.61783333333333	2.30146068921181	18	1.57197268251944	0.8002138307075
3	F cold - M control	4.245	2.30146068921181	18	1.84448077688166	0.489811764082342
4	M cold - F control	7.0095	2.30146068921181	18	3.04567444182614	0.0417466636107739
5	M cold - M control	7.63666666666667	2.30146068921181	18	3.31818253618836	0.0229477732746675
6	F control - M control	0.627166666666667	2.30146068921181	18.0000000000001	0.272508094362218	1
Sheet 1: anova_results_olig2_opc_num
	Sum Sq	Mean Sq	NumDF	DenDF	F value	Pr(>F)
sex	8.68806666666666	8.68806666666666	1	18.0000000233298	0.162726464759133	0.69141020323509
condition	4.23360000000008	4.23360000000008	1	18.0000000233258	0.0792948290610433	0.781467072888509
sex:condition	10.2442666666668	10.2442666666668	1	18.0000000217588	0.191873907357585	0.666572890727128
Sheet 1: posthoc_results_olig2_opc_num
	contrast	estimate	SE	df	t.ratio	p.value
1	F cold - M cold	-2.51000000000001	4.2186340171064	18	-0.594979320278095	1
2	F cold - F control	-2.14666666666669	4.2186340171064	18	-0.508853495696009	1
3	F cold - M control	-2.04333333333334	4.2186340171064	18	-0.484358995126789	1
4	M cold - F control	0.363333333333325	4.2186340171064	18	0.0861258245820856	1
5	M cold - M control	0.466666666666669	4.2186340171064	18	0.110620325151306	1
6	F control - M control	0.103333333333344	4.2186340171064	18	0.0244945005692202	1
Sheet 1: anova_results_olig2_pdgfra_oligo_num
	Sum Sq	Mean Sq	NumDF	DenDF	F value	Pr(>F)
sex	0.745537500000016	0.745537500000016	1	19.9999999996697	0.0399945854007087	0.843510612346957
condition	0.0900374999999965	0.0900374999999965	1	19.9999999996697	0.00483008900694612	0.945282750408923
sex:condition	7.40370416666665	7.40370416666665	1	19.9999999999442	0.397173956474793	0.5356872925874
Sheet 1: posthoc_results_olig2_pdgfra_oligo_num
	contrast	estimate	SE	df	t.ratio	p.value
1	F cold - M cold	-0.758333333333329	2.49272012290011	18	-0.304219204701995	1
2	F cold - F control	-1.23333333333333	2.49272012290011	18	-0.494774091163685	1
3	F cold - M control	0.230000000000006	2.49272012290011	18	0.0922686818656629	1
4	M cold - F control	-0.475000000000001	2.4927201229001	18	-0.190554886461691	1
5	M cold - M control	0.988333333333335	2.4927201229001	18	0.396487886567658	1
6	F control - M control	1.46333333333334	2.4927201229001	18	0.587042773029349	1
Sheet 1: anova_results_gfap_astrocyte_num
	Sum Sq	Mean Sq	NumDF	DenDF	F value	Pr(>F)
sex	108.502537499999	108.502537499999	1	19.9999999995608	0.820344239013075	0.375862179604217
condition	77.508204166667	77.508204166667	1	19.9999999995608	0.586008495555923	0.452906671692534
sex:condition	79.9715041666673	79.9715041666673	1	19.9999999995609	0.604632520491388	0.445917151941357
Sheet 1: posthoc_results_gfap_astrocyte_num
	contrast	estimate	SE	df	t.ratio	p.value
1	F cold - M cold	-0.60166666666663	6.63989564426028	18	-0.0906138739072997	1
2	F cold - F control	7.24500000000002	6.63989564426028	18	1.0911316063021	1
3	F cold - M control	-0.658333333333304	6.63989564426029	18	-0.099148144580011	1
4	M cold - F control	7.84666666666665	6.63989564426028	18	1.1817454802094	1
5	M cold - M control	-0.0566666666666737	6.63989564426028	18	-0.00853427067271126	1
6	F control - M control	-7.90333333333333	6.63989564426028	18	-1.19027975088211	1
