## Supplementary Table 3 for "Prenatal exposure to maternal stress drives neurodevelopmental disruptions in the fetal hypothalamus"

Sheet 1: anova_results_total_num_dendrites
	Sum Sq	Mean Sq	NumDF	DenDF	F value	Pr(>F)
sex	12.6149999999999	12.6149999999999	1	19.9999999995576	4.80449409673732	0.0403879914223669
condition	7.48166666666672	7.48166666666672	1	19.9999999995576	2.84943506411072	0.106939544580031
sex:condition	3.37500000000003	3.37500000000003	1	19.9999999995576	1.28538783800941	0.270307316753161
Sheet 1: posthoc_results_total_num_dendrites
	contrast	estimate	SE	df	t.ratio	p.value
1	F cold - M cold	-0.699999999999993	0.935533121926863	18	-0.748236469231837	1
2	F cold - F control	1.86666666666667	0.935533121926863	18	1.99529725128493	0.368242025831873
3	F cold - M control	-0.333333333333326	0.935533121926863	18	-0.356303080586584	1
4	M cold - F control	2.56666666666667	0.935533121926863	18	2.74353372051676	0.0801316529656495
5	M cold - M control	0.366666666666667	0.935533121926863	18	0.391933388645252	1
6	F control - M control	-2.2	0.935533121926863	18	-2.35160033187151	0.181689218626009
Sheet 1: anova_results_total_dendritic_length
	Sum Sq	Mean Sq	NumDF	DenDF	F value	Pr(>F)
sex	9645.2291476817	9645.2291476817	1	19.9999999994294	8.48107610560568	0.00861547258806638
condition	1487.798605815	1487.798605815	1	19.9999999994294	1.30822534255331	0.266222074310324
sex:condition	3893.35955068165	3893.35955068165	1	19.9999999997174	3.42344159482768	0.0791072901832835
Sheet 1: posthoc_results_total_dendritic_length
	contrast	estimate	SE	df	t.ratio	p.value
1	F cold - M cold	-14.6207333333334	19.4701890040561	18	-0.750929193871082	1
2	F cold - F control	41.2203333333333	19.4701890040561	18.0000000000001	2.11709980446241	0.290626361503884
3	F cold - M control	-24.3471666666667	19.4701890040561	18	-1.25048435131239	1
4	M cold - F control	55.8410666666667	19.4701890040561	18	2.86802899833349	0.0613617024494354
5	M cold - M control	-9.72643333333328	19.4701890040561	18	-0.499555157441309	1
6	F control - M control	-65.5675	19.4701890040561	18	-3.3675841557748	0.0205736111215753
Sheet 1: anova_results_primary_dendrite_num
	Sum Sq	Mean Sq	NumDF	DenDF	F value	Pr(>F)
sex	1.12666666666667	1.12666666666667	1	18.0000505528259	3.57042321673088	0.075034576789086
condition	1.12666666666667	1.12666666666667	1	18.0000505460798	3.5704232167309	0.0750345767952061
sex:condition	0.0266666666666661	0.0266666666666661	1	18.000050528534	0.084507058384161	0.774602884207115
Sheet 1: posthoc_results_primary_dendrite_num
	contrast	estimate	SE	df	t.ratio	p.value
1	F cold - M cold	-0.499999999999999	0.324322625031802	18	-1.54167474424879	0.843297277117897
2	F cold - F control	0.366666666666668	0.324322625031802	18	1.13056147911579	1
3	F cold - M control	1.02695629777827E-15	0.324322625031802	17.9999999999999	3.166465175464E-15	1
4	M cold - F control	0.866666666666667	0.324322625031801	18	2.67223622336458	0.0932419170032526
5	M cold - M control	0.5	0.324322625031802	18	1.54167474424879	0.843297277117889
6	F control - M control	-0.366666666666667	0.324322625031802	18	-1.13056147911578	1
Sheet 1: anova_results_primary_dendrite_length
	Sum Sq	Mean Sq	NumDF	DenDF	F value	Pr(>F)
sex	159.315301041665	159.315301041665	1	19.9999999995562	1.93825531252855	0.179146364513953
condition	18.5662450416671	18.5662450416671	1	19.9999999995562	0.225879892580481	0.63974512270333
sex:condition	156.207935041669	156.207935041669	1	19.9999999992088	1.90045060313728	0.183254021124692
Sheet 1: posthoc_results_primary_dendrite_length
	contrast	estimate	SE	df	t.ratio	p.value
1	F cold - M cold	-0.0504999999999329	5.23434839227069	18	-0.00964781023641909	1
2	F cold - F control	6.86150000000005	5.23434839227069	17.9999999999999	1.31086039479758	1
3	F cold - M control	-3.39383333333328	5.23434839227069	18	-0.648377425229239	1
4	M cold - F control	6.91199999999999	5.23434839227068	18	1.32050820503401	1
5	M cold - M control	-3.34333333333334	5.23434839227068	18	-0.638729614992821	1
6	F control - M control	-10.2553333333333	5.23434839227068	18	-1.95923782002683	0.394556909911329
Sheet 1: anova_results_secondary_dendrite_num
	Sum Sq	Mean Sq	NumDF	DenDF	F value	Pr(>F)
sex	5.22666666666667	5.22666666666667	1	19.9999999998182	3.98171660741494	0.0597992925804852
condition	2.40666666666666	2.40666666666666	1	19.9999999998182	1.83341797866937	0.190827689737175
sex:condition	3.22666666666665	3.22666666666665	1	19.9999999998182	2.45810055865921	0.132606410587235
Sheet 1: posthoc_results_secondary_dendrite_num
	contrast	estimate	SE	df	t.ratio	p.value
1	F cold - M cold	-0.200000000000002	0.661479822485581	18	-0.302352382040136	1
2	F cold - F control	1.36666666666666	0.661479822485581	18	2.06607461060757	0.321130573219381
3	F cold - M control	-0.300000000000002	0.661479822485581	18	-0.453528573060203	1
4	M cold - F control	1.56666666666667	0.661479822485581	18	2.36842699264771	0.175554306661015
5	M cold - M control	-0.0999999999999999	0.661479822485581	18	-0.151176191020067	1
6	F control - M control	-1.66666666666667	0.661479822485581	18	-2.51960318366778	0.128497618143971
Sheet 1: anova_results_secondary_dendrite_length
	Sum Sq	Mean Sq	NumDF	DenDF	F value	Pr(>F)
sex	55.2218343749998	55.2218343749998	1	19.9999999997496	3.36397489683109	0.0815604265385424
condition	4.02047204166676	4.02047204166676	1	19.9999999997496	0.244917018325295	0.62607004205652
sex:condition	136.464935041667	136.464935041667	1	19.9999999997496	8.31309971813765	0.00919119334455872
Sheet 1: posthoc_results_secondary_dendrite_length
	contrast	estimate	SE	df	t.ratio	p.value
1	F cold - M cold	1.73533333333335	2.33920570267868	18	0.741847256676136	1
2	F cold - F control	5.58766666666668	2.33920570267868	18	2.38870256697311	0.168418678921999
3	F cold - M control	-2.21516666666665	2.33920570267868	18	-0.946973865586089	1
4	M cold - F control	3.85233333333334	2.33920570267868	18	1.64685531029697	0.701606769676798
5	M cold - M control	-3.9505	2.33920570267868	18	-1.68882112226222	0.651008850253424
6	F control - M control	-7.80283333333334	2.33920570267868	18	-3.3356764325592	0.0220777036495209
Sheet 1: anova_results_tertiary_dendrite_num
	Sum Sq	Mean Sq	NumDF	DenDF	F value	Pr(>F)
sex	0.0149999999999999	0.0149999999999999	1	20.0000000000013	0.505617977528088	0.485252961614002
condition	0.00166666666666669	0.00166666666666669	1	20.0000000000013	0.0561797752808995	0.815050058564252
sex:condition	0.0150000000000001	0.0150000000000001	1	19.9999999995957	0.505617977528092	0.485252961614165
Sheet 1: posthoc_results_tertiary_dendrite_num
	contrast	estimate	SE	df	t.ratio	p.value
1	F cold - M cold	2.3228890906638E-16	0.0994428926011753	17.9999999999999	2.3359025767482E-15	1
2	F cold - F control	0.0666666666666669	0.0994428926011753	18	0.670401523153993	1
3	F cold - M control	-0.0333333333333331	0.0994428926011752	18	-0.335200761576994	1
4	M cold - F control	0.0666666666666667	0.0994428926011753	18	0.670401523153991	1
5	M cold - M control	-0.0333333333333334	0.0994428926011753	18	-0.335200761576996	1
6	F control - M control	-0.1	0.0994428926011753	18	-1.00560228473099	1
Sheet 1: anova_results_tertiary_dendrite_length
	Sum Sq	Mean Sq	NumDF	DenDF	F value	Pr(>F)
sex	0.221760374999998	0.221760374999998	1	20.0000000000504	0.0767465983979011	0.7845987596788
condition	2.03991704166667	2.03991704166667	1	20.0000000000504	0.70597235399619	0.410716654149994
sex:condition	3.34730704166667	3.34730704166667	1	20.0000000000941	1.15843251636484	0.294603381434315
Sheet 1: posthoc_results_tertiary_dendrite_length
	contrast	estimate	SE	df	t.ratio	p.value
1	F cold - M cold	0.554666666666669	0.981412936932145	18	0.565171545833228	1
2	F cold - F control	1.33	0.981412936932145	18	1.3551889830977	1
3	F cold - M control	0.390833333333334	0.981412936932145	18	0.398235359068185	1
4	M cold - F control	0.775333333333332	0.981412936932145	18	0.790017437264472	1
5	M cold - M control	-0.163833333333334	0.981412936932145	18	-0.166936186765043	1
6	F control - M control	-0.939166666666667	0.981412936932145	18	-0.956953624029516	1
