## Supplementary Table 5 for "Prenatal exposure to maternal stress drives neurodevelopmental disruptions in the fetal hypothalamus"

Sheet 1: CON M vs CON F DEGs
gene	avg_log2FC	CON M	CON F	p_val	p_val_adj	diffexpressed
Uty	5.85323466356694	0.371	0.014	8.09856628154468E-30	2.06505341613108E-25	UP
Ddx3y	5.35373630055831	0.615	0.044	5.7106619348554E-55	1.45616168676878E-50	UP
Eif2s3y	4.92217334438642	0.675	0.058	1.01574524699534E-61	2.59004880531342E-57	UP
Gad1	2.03999163424901	0.19	0.054	1.06923646362745E-07	0.00272644605860364	UP
Meis2	1.99837330073627	0.343	0.186	1.29758683062922E-07	0.00330871665942145	UP
Kdm5d	1.99151229413126	0.318	0.071	2.22546875065179E-15	5.674722767287E-11	UP
Sp9	1.57438970943086	0.292	0.125	4.14211660249899E-08	0.00105619831247122	UP
Zswim5	1.38399210573907	0.292	0.129	9.15179184767439E-08	0.00233361540323849	UP
Dlx1	1.30907468321629	0.394	0.234	3.40804479982606E-07	0.00869017343507648	UP
Pou3f4	1.2317931116943	0.439	0.285	9.8885266261559E-07	0.0252147540440349	UP
Foxg1	1.17447926128911	0.383	0.186	8.95720072250165E-09	0.00022839966122307	UP
Dlx5	1.16857854522775	0.295	0.146	1.55329469613328E-06	0.0396074614567025	UP
Abracl	1.10297427444348	0.708	0.532	1.58568304941571E-09	4.04333320770511E-05	UP
Dlx2	1.02188232630434	0.364	0.197	5.03654682330286E-07	0.01284269074474	UP
Epha4	1.01808425565036	0.464	0.315	9.74310204745289E-07	0.0248439359108001	UP
Plxna2	0.963776634128205	0.408	0.22	6.90778152285749E-09	0.000176141521051343	UP
Zeb2	0.959216440561076	0.684	0.549	2.63081502659002E-08	0.000670831523630188	UP
Arx	0.813815779856048	0.35	0.173	2.62944701087598E-07	0.00670482693303267	UP
Mir9-3hg	0.786531885873756	0.568	0.369	3.00573815441882E-08	0.000766433171995255	UP
Sox5	0.763267810447878	0.643	0.481	1.63906995789172E-06	0.0417946448562809	UP
Mex3b	0.651782148658565	0.592	0.41	8.9332827779083E-08	0.00227789777553884	UP
Chd3	0.49619137840927	0.724	0.519	7.91195816661985E-10	2.0174702129064E-05	UP
Tcf4	0.475121468154294	0.942	0.868	2.36327426123162E-07	0.0060261130387145	UP
Prdx2	0.259240626515474	0.998	0.949	1.61651965616201E-06	0.0412196347124751	UP
Xist	-9.96430996304696	0.019	0.8	2.83439455454346E-104	7.22742267463036E-100	DOWN
Tsix	-5.74022182771988	0.005	0.346	1.34058961159509E-37	3.41836945060631E-33	DOWN
Glo1	-0.701066358378988	0.71	0.797	8.03624032312225E-10	2.04916091999294E-05	DOWN
Hspa8	-0.333421204411279	0.995	1	1.91556310305387E-07	0.00488449435647705	DOWN
Sheet 1: GO_ORA_Upregulated_Cycling_NSPCs_CON_M_vs_CON_F (With Blackshaw Data)
ID	Description	GeneRatio	BgRatio	RichFactor	FoldEnrichment	zScore	pvalue	p.adjust	qvalue	geneID	Count
GO:0021953	central nervous system neuron differentiation	9/20	141/8167	0.0638297872340425	26.0648936170213	14.8746471294372	1.50758878965442E-11	8.65355965261638E-09	5.9034003131731E-09	Dlx1/Pou3f4/Foxg1/Dlx5/Dlx2/Epha4/Zeb2/Arx/Sox5	9
GO:0007423	sensory organ development	8/20	317/8167	0.0252365930599369	10.3053627760252	8.37238014830054	3.95306762569059E-07	0.00011345304085732	7.73969029872052E-05	Meis2/Dlx1/Pou3f4/Foxg1/Dlx5/Dlx2/Epha4/Zeb2	8
GO:0007420	brain development	9/20	474/8167	0.0189873417721519	7.75348101265823	7.50567603677009	6.55211684275065E-07	0.000125363835591296	8.552236721064E-05	Meis2/Dlx1/Pou3f4/Foxg1/Dlx5/Dlx2/Plxna2/Zeb2/Arx	9
GO:0021879	forebrain neuron differentiation	4/20	36/8167	0.111111111111111	45.3722222222222	13.2193857772327	1.46522670639402E-06	0.000210260032367542	0.000143437982836467	Dlx1/Pou3f4/Foxg1/Dlx2	4
GO:0097154	GABAergic neuron differentiation	3/20	13/8167	0.230769230769231	94.2346153846154	16.6680323106927	3.5367664747216E-06	0.00038226917585971	0.00026078146601836	Dlx1/Dlx2/Arx	3
GO:0021872	forebrain generation of neurons	4/20	46/8167	0.0869565217391304	35.5086956521739	11.6284955858721	3.99584504382972E-06	0.00038226917585971	0.00026078146601836	Dlx1/Pou3f4/Foxg1/Dlx2	4
GO:0030900	forebrain development	7/20	306/8167	0.0228758169934641	9.34133986928104	7.36848933945023	4.92748851889348E-06	0.000404054058549265	0.000275642966771184	Dlx1/Pou3f4/Foxg1/Dlx5/Dlx2/Zeb2/Arx	7
GO:0009887	animal organ morphogenesis	8/20	462/8167	0.0173160173160173	7.07099567099567	6.65603224035444	6.79829717387531E-06	0.000487777822225553	0.000332758756405476	Uty/Meis2/Dlx1/Pou3f4/Foxg1/Dlx5/Dlx2/Sox5	8
GO:0045597	positive regulation of cell differentiation	8/20	482/8167	0.016597510373444	6.77759336099585	6.47842421469299	9.30836165676521E-06	0.000548682984782735	0.000374307849512521	Dlx1/Foxg1/Dlx5/Dlx2/Epha4/Plxna2/Zeb2/Sox5	8
GO:0021537	telencephalon development	6/20	219/8167	0.0273972602739726	11.1876712328767	7.57162117359081	9.82315888712601E-06	0.000548682984782735	0.000374307849512521	Dlx1/Foxg1/Dlx5/Dlx2/Zeb2/Arx	6
GO:0042063	gliogenesis	6/20	222/8167	0.027027027027027	11.0364864864865	7.51159333820028	1.06209819017015E-05	0.000548682984782735	0.000374307849512521	Dlx1/Foxg1/Dlx2/Epha4/Zeb2/Sox5	6
GO:0007389	pattern specification process	6/20	225/8167	0.0266666666666667	10.8893333333333	7.45270894460364	1.1470724420545E-05	0.000548682984782735	0.000374307849512521	Meis2/Dlx1/Foxg1/Dlx2/Plxna2/Zeb2	6
GO:0045165	cell fate commitment	5/20	135/8167	0.037037037037037	15.1240740740741	8.19852732329328	1.45522098233649E-05	0.000642536033739341	0.000438333769578278	Dlx1/Foxg1/Dlx2/Arx/Sox5	5
GO:0021895	cerebral cortex neuron differentiation	3/20	22/8167	0.136363636363636	55.6840909090909	12.7247019941486	1.87781415273572E-05	0.000769903802621643	0.000525223206629839	Dlx1/Dlx2/Arx	3
GO:0021954	central nervous system neuron development	4/20	74/8167	0.0540540540540541	22.072972972973	9.02210188693068	2.69613709533945E-05	0.0010317217951499	0.000703833683835983	Foxg1/Epha4/Zeb2/Arx	4
GO:0021543	pallium development	5/20	156/8167	0.032051282051282	13.088141025641	7.55264859904547	2.93230945212777E-05	0.00105196601595084	0.000717644155389164	Dlx1/Foxg1/Dlx2/Zeb2/Arx	5
GO:0050767	regulation of neurogenesis	6/20	284/8167	0.0211267605633803	8.62711267605634	6.48178164310788	4.30619462128038E-05	0.0014138387311	0.000964511292809826	Dlx1/Foxg1/Dlx2/Epha4/Plxna2/Zeb2	6
GO:0010001	glial cell differentiation	5/20	170/8167	0.0294117647058824	12.0102941176471	7.1875463872518	4.4336406201742E-05	0.0014138387311	0.000964511292809826	Dlx1/Dlx2/Epha4/Zeb2/Sox5	5
GO:0007409	axonogenesis	6/20	303/8167	0.0198019801980198	8.08613861386139	6.2277336860392	6.19282678845268E-05	0.00187088556661676	0.00127630557634593	Foxg1/Dlx5/Epha4/Plxna2/Zeb2/Arx	6
GO:0021772	olfactory bulb development	3/20	35/8167	0.0857142857142857	35.0014285714286	9.98742035379866	7.82021947349712E-05	0.00223699000183776	0.00152605956479671	Dlx5/Dlx2/Arx	3
GO:0060284	regulation of cell development	7/20	472/8167	0.0148305084745763	6.05603813559322	5.60657783421235	8.25738374602574E-05	0.00223699000183776	0.00152605956479671	Meis2/Dlx1/Foxg1/Dlx2/Epha4/Plxna2/Zeb2	7
GO:0021988	olfactory lobe development	3/20	37/8167	0.0810810810810811	33.1094594594595	9.69860811144252	9.25492855442237E-05	0.00223699000183776	0.00152605956479671	Dlx5/Dlx2/Arx	3
GO:0048839	inner ear development	4/20	102/8167	0.0392156862745098	16.0137254901961	7.55974590607202	9.52827816889229E-05	0.00223699000183776	0.00152605956479671	Pou3f4/Foxg1/Dlx5/Epha4	4
GO:0003002	regionalization	5/20	200/8167	0.025	10.20875	6.5326456224638	9.62451053367291E-05	0.00223699000183776	0.00152605956479671	Dlx1/Foxg1/Dlx2/Plxna2/Zeb2	5
GO:0043009	chordate embryonic development	7/20	486/8167	0.01440329218107	5.88158436213992	5.49782457984554	9.94102275644985E-05	0.00223699000183776	0.00152605956479671	Uty/Dlx1/Dlx5/Dlx2/Plxna2/Zeb2/Sox5	7
GO:0048598	embryonic morphogenesis	6/20	331/8167	0.0181268882175227	7.40211480362538	5.89129904669498	0.000101327073253975	0.00223699000183776	0.00152605956479671	Sp9/Pou3f4/Foxg1/Dlx5/Dlx2/Zeb2	6
GO:0051960	regulation of nervous system development	6/20	335/8167	0.017910447761194	7.31373134328358	5.8464600956223	0.000108303975733304	0.00230246229892284	0.00157072432642453	Dlx1/Foxg1/Dlx2/Epha4/Plxna2/Zeb2	6
GO:0009792	embryo development ending in birth or egg hatching	7/20	496/8167	0.0141129032258065	5.76300403225806	5.42271304674445	0.000113087580039591	0.00231829539081162	0.0015815255554409	Uty/Dlx1/Dlx5/Dlx2/Plxna2/Zeb2/Sox5	7
GO:0061564	axon development	6/20	343/8167	0.0174927113702624	7.14314868804665	5.75896572322143	0.000123411975730589	0.00241426804481351	0.00164699745584197	Foxg1/Dlx5/Epha4/Plxna2/Zeb2/Arx	6
GO:0048663	neuron fate commitment	3/20	41/8167	0.0731707317073171	29.8792682926829	9.18460603211469	0.00012618125669757	0.00241426804481351	0.00164699745584197	Dlx1/Foxg1/Dlx2	3
GO:0043583	ear development	4/20	116/8167	0.0344827586206897	14.0810344827586	7.03018897554574	0.00015704377169619	0.00290784274043912	0.00198371080037292	Pou3f4/Foxg1/Dlx5/Epha4	4
GO:0042472	inner ear morphogenesis	3/20	49/8167	0.0612244897959184	25.0010204081633	8.34879986147655	0.000215373886188169	0.00386326908350028	0.00263549623888154	Pou3f4/Foxg1/Dlx5	3
GO:0048568	embryonic organ development	5/20	242/8167	0.0206611570247934	8.43698347107438	5.81869631306507	0.000235945867446178	0.00410402811860928	0.00279974043668192	Uty/Pou3f4/Foxg1/Dlx5/Dlx2	5
GO:0045685	regulation of glial cell differentiation	3/20	54/8167	0.0555555555555556	22.6861111111111	7.92152227911712	0.000287698912813751	0.00475796992824383	0.00324585515002147	Dlx1/Dlx2/Epha4	3
GO:0007411	axon guidance	4/20	137/8167	0.0291970802919708	11.9226277372263	6.38778765553823	0.000297993894362126	0.00475796992824383	0.00324585515002147	Foxg1/Dlx5/Epha4/Arx	4
GO:0097485	neuron projection guidance	4/20	138/8167	0.0289855072463768	11.836231884058	6.36074421508194	0.000306405827179827	0.00475796992824383	0.00324585515002147	Foxg1/Dlx5/Epha4/Arx	4
GO:0009954	proximal/distal pattern formation	2/20	11/8167	0.181818181818182	74.2454545454545	12.0436808921694	0.000309262855684478	0.00475796992824383	0.00324585515002147	Dlx1/Dlx2	2
GO:0045664	regulation of neuron differentiation	4/20	139/8167	0.0287769784172662	11.7510791366906	6.33397878364446	0.000314987556225201	0.00475796992824383	0.00324585515002147	Dlx1/Foxg1/Dlx2/Sox5	4
GO:0048562	embryonic organ morphogenesis	4/20	140/8167	0.0285714285714286	11.6671428571429	6.30748643421901	0.000323741107236462	0.00476480501419818	0.0032505179997831	Pou3f4/Foxg1/Dlx5/Dlx2	4
GO:0048667	cell morphogenesis involved in neuron differentiation	6/20	415/8167	0.0144578313253012	5.90385542168675	5.0801396551272	0.000349862872572451	0.0047722922481981	0.00325562574056427	Foxg1/Dlx5/Epha4/Plxna2/Zeb2/Arx	6
GO:0045666	positive regulation of neuron differentiation	3/20	58/8167	0.0517241379310345	21.1215517241379	7.61925736346403	0.000355665832180285	0.0047722922481981	0.00325562574056427	Dlx1/Foxg1/Dlx2	3
GO:0061351	neural precursor cell proliferation	4/20	144/8167	0.0277777777777778	11.3430555555556	6.20415350659545	0.000360514239648386	0.0047722922481981	0.00325562574056427	Foxg1/Zeb2/Arx/Sox5	4
GO:0048715	negative regulation of oligodendrocyte differentiation	2/20	12/8167	0.166666666666667	68.0583333333333	11.5173409382503	0.000370570457855909	0.0047722922481981	0.00325562574056427	Dlx1/Dlx2	2
GO:0042471	ear morphogenesis	3/20	59/8167	0.0508474576271186	20.7635593220339	7.54840380581009	0.000374134409701942	0.0047722922481981	0.00325562574056427	Pou3f4/Foxg1/Dlx5	3
GO:0048706	embryonic skeletal system development	3/20	59/8167	0.0508474576271186	20.7635593220339	7.54840380581009	0.000374134409701942	0.0047722922481981	0.00325562574056427	Dlx1/Dlx5/Dlx2	3
GO:0021889	olfactory bulb interneuron differentiation	2/20	13/8167	0.153846153846154	62.8230769230769	11.0524298239377	0.000437303856288852	0.00545679159803916	0.00372258660273348	Dlx5/Arx	2
GO:0045665	negative regulation of neuron differentiation	3/20	63/8167	0.0476190476190476	19.4452380952381	7.2815804406816	0.000454172698878808	0.00554670487566885	0.00378392483724338	Dlx1/Foxg1/Dlx2	3
GO:0021544	subpallium development	2/20	14/8167	0.142857142857143	58.3357142857143	10.637788499937	0.000509438780717103	0.00609203875274203	0.00415594794795532	Dlx1/Dlx2	2
GO:0048812	neuron projection morphogenesis	6/20	455/8167	0.0131868131868132	5.38483516483516	4.76865921469474	0.000573692444041922	0.00672039720163395	0.00458460986430924	Foxg1/Dlx5/Epha4/Plxna2/Zeb2/Arx	6
GO:0120039	plasma membrane bounded cell projection morphogenesis	6/20	465/8167	0.0129032258064516	5.26903225806452	4.69650710023991	0.000644212954856047	0.00739556472174742	0.00504520461487262	Foxg1/Dlx5/Epha4/Plxna2/Zeb2/Arx	6
GO:0048858	cell projection morphogenesis	6/20	469/8167	0.0127931769722814	5.22409381663113	4.6682257591463	0.000674254954642833	0.00758867341107816	0.00517694206660751	Foxg1/Dlx5/Epha4/Plxna2/Zeb2/Arx	6
GO:0021766	hippocampus development	3/20	75/8167	0.04	16.334	6.60965788489696	0.000757938484708513	0.00836647481197474	0.00570755296177261	Dlx1/Dlx2/Zeb2	3
GO:0048709	oligodendrocyte differentiation	3/20	77/8167	0.038961038961039	15.9097402597403	6.51271400079396	0.000818515665142821	0.0088646790904147	0.0060474245766262	Dlx1/Dlx2/Sox5	3
GO:0050769	positive regulation of neurogenesis	4/20	195/8167	0.0205128205128205	8.37641025641026	5.16534758396008	0.00113099485623742	0.0120220564348199	0.00820136620897307	Foxg1/Epha4/Plxna2/Zeb2	4
GO:0035107	appendage morphogenesis	3/20	88/8167	0.0340909090909091	13.9210227272727	6.03782122625354	0.00120698117620608	0.0123715570561124	0.00843979318700496	Sp9/Dlx5/Plxna2	3
GO:0035108	limb morphogenesis	3/20	88/8167	0.0340909090909091	13.9210227272727	6.03782122625354	0.00120698117620608	0.0123715570561124	0.00843979318700496	Sp9/Dlx5/Plxna2	3
GO:0045746	negative regulation of Notch signaling pathway	2/20	22/8167	0.0909090909090909	37.1227272727273	8.40556973920445	0.001278085746553	0.0128705476933583	0.008780201250558	Dlx1/Dlx2	2
GO:0021952	central nervous system projection neuron axonogenesis	2/20	23/8167	0.0869565217391304	35.5086956521739	8.21096890148665	0.00139775475653333	0.013832952245692	0.00943674717659529	Epha4/Zeb2	2
GO:0045596	negative regulation of cell differentiation	5/20	363/8167	0.0137741046831956	5.62465564738292	4.46575517602205	0.00150442684213241	0.0144061386625789	0.00982777110302466	Meis2/Dlx1/Foxg1/Dlx2/Epha4	5
GO:0021761	limbic system development	3/20	95/8167	0.0315789473684211	12.8952631578947	5.77784793784209	0.00150586815288281	0.0144061386625789	0.00982777110302466	Dlx1/Dlx2/Zeb2	3
GO:0048705	skeletal system morphogenesis	3/20	98/8167	0.0306122448979592	12.5005102040816	5.67467658848238	0.00164697510709177	0.015299491216922	0.010437210219503	Dlx5/Dlx2/Sox5	3
GO:0045686	negative regulation of glial cell differentiation	2/20	25/8167	0.08	32.668	7.85680399841951	0.00165255828475464	0.015299491216922	0.010437210219503	Dlx1/Dlx2	2
GO:0001654	eye development	4/20	221/8167	0.0180995475113122	7.39095022624434	4.77208443381328	0.0017973931007773	0.0161203693725964	0.0109972077876506	Meis2/Dlx1/Dlx2/Zeb2	4
GO:0150063	visual system development	4/20	221/8167	0.0180995475113122	7.39095022624434	4.77208443381328	0.0017973931007773	0.0161203693725964	0.0109972077876506	Meis2/Dlx1/Dlx2/Zeb2	4
GO:0048880	sensory system development	4/20	224/8167	0.0178571428571429	7.29196428571428	4.73084592595623	0.00188871544406741	0.0166788102291491	0.0113781723917907	Meis2/Dlx1/Dlx2/Zeb2	4
GO:0043507	positive regulation of JUN kinase activity	2/20	27/8167	0.0740740740740741	30.2481481481481	7.54204086061788	0.00192782657701955	0.0167176988525531	0.0114047019496603	Epha4/Zeb2	2
GO:0051962	positive regulation of nervous system development	4/20	226/8167	0.0176991150442478	7.22743362831858	4.70377518434298	0.00195136902982763	0.0167176988525531	0.0114047019496603	Foxg1/Epha4/Plxna2/Zeb2	4
GO:0090102	cochlea development	2/20	28/8167	0.0714285714285714	29.1678571428571	7.39721307075797	0.00207307681906479	0.0174024365517446	0.0118718254121566	Pou3f4/Epha4	2
GO:0070848	response to growth factor	5/20	391/8167	0.0127877237851662	5.22186700767263	4.23872878136054	0.00209193052625502	0.0174024365517446	0.0118718254121566	Meis2/Dlx1/Dlx5/Zeb2/Sox5	5
GO:0048736	appendage development	3/20	110/8167	0.0272727272727273	11.1368181818182	5.30312843257764	0.00229363092170669	0.0185428753388681	0.0126498250982192	Sp9/Dlx5/Plxna2	3
GO:0060173	limb development	3/20	110/8167	0.0272727272727273	11.1368181818182	5.30312843257764	0.00229363092170669	0.0185428753388681	0.0126498250982192	Sp9/Dlx5/Plxna2	3
GO:0001501	skeletal system development	4/20	238/8167	0.0168067226890756	6.86302521008403	4.54801468872818	0.00235809961096266	0.0187037015993663	0.012759539693681	Dlx1/Dlx5/Dlx2/Sox5	4
GO:0021955	central nervous system neuron axonogenesis	2/20	30/8167	0.0666666666666667	27.2233333333333	7.12914080328765	0.00237869375741069	0.0187037015993663	0.012759539693681	Epha4/Zeb2	2
GO:0021846	cell proliferation in forebrain	2/20	32/8167	0.0625	25.521875	6.88605856948083	0.00270431250545446	0.0206970050417448	0.0141193579232149	Zeb2/Arx	2
GO:0048713	regulation of oligodendrocyte differentiation	2/20	32/8167	0.0625	25.521875	6.88605856948083	0.00270431250545446	0.0206970050417448	0.0141193579232149	Dlx1/Dlx2	2
GO:0008038	neuron recognition	2/20	33/8167	0.0606060606060606	24.7484848484848	6.77269659279115	0.00287456528300278	0.0217105325321526	0.0148107795744742	Foxg1/Epha4	2
GO:0050770	regulation of axonogenesis	3/20	120/8167	0.025	10.20875	5.03494965893076	0.00293839834824292	0.0219044240505381	0.014943051066936	Epha4/Plxna2/Zeb2	3
GO:0070252	actin-mediated cell contraction	2/20	34/8167	0.0588235294117647	24.0205882352941	6.66425055189246	0.00304974992810825	0.0224430315222325	0.0153104854690455	Uty/Zeb2	2
GO:0043506	regulation of JUN kinase activity	2/20	36/8167	0.0555555555555556	22.6861111111111	6.46073273837834	0.00341482405056578	0.0248115063927184	0.0169262431287204	Epha4/Zeb2	2
GO:0001756	somitogenesis	2/20	37/8167	0.0540540540540541	22.072972972973	6.36505596943877	0.00360466832285273	0.0252326782599691	0.0172135637496947	Plxna2/Zeb2	2
GO:0014014	negative regulation of gliogenesis	2/20	37/8167	0.0540540540540541	22.072972972973	6.36505596943877	0.00360466832285273	0.0252326782599691	0.0172135637496947	Dlx1/Dlx2	2
GO:0042475	odontogenesis of dentin-containing tooth	2/20	37/8167	0.0540540540540541	22.072972972973	6.36505596943877	0.00360466832285273	0.0252326782599691	0.0172135637496947	Dlx1/Dlx2	2
GO:0010720	positive regulation of cell development	4/20	278/8167	0.0143884892086331	5.87553956834532	4.09783939045419	0.00413563462632134	0.0286006539217885	0.0195111741406663	Foxg1/Epha4/Plxna2/Zeb2	4
GO:0003407	neural retina development	2/20	41/8167	0.0487804878048781	19.9195121951219	6.01705916060248	0.00441223610674971	0.0297955708855804	0.0203263384731999	Dlx1/Dlx2	2
GO:0046530	photoreceptor cell differentiation	2/20	41/8167	0.0487804878048781	19.9195121951219	6.01705916060248	0.00441223610674971	0.0297955708855804	0.0203263384731999	Dlx1/Dlx2	2
GO:0021795	cerebral cortex cell migration	2/20	43/8167	0.0465116279069767	18.993023255814	5.86103397881013	0.00484462223532518	0.0323350367799611	0.0220587450617009	Foxg1/Arx	2
GO:0071560	cellular response to transforming growth factor beta stimulus	3/20	144/8167	0.0208333333333333	8.50729166666667	4.50315573271453	0.00491155600081758	0.0324049786720608	0.0221064589510483	Dlx1/Zeb2/Sox5	3
GO:0090596	sensory organ morphogenesis	3/20	145/8167	0.0206896551724138	8.44862068965517	4.48372903253069	0.00500750104000926	0.0326625636018786	0.0222821816612852	Pou3f4/Foxg1/Dlx5	3
GO:0008347	glial cell migration	2/20	44/8167	0.0454545454545455	18.5613636363636	5.78691595267987	0.00506788831044518	0.0326850324741071	0.0222975097751107	Foxg1/Epha4	2
GO:0071559	response to transforming growth factor beta	3/20	149/8167	0.0201342281879195	8.22181208053691	4.40785316835302	0.00540267827963413	0.0337588726282451	0.023030076320754	Dlx1/Zeb2/Sox5	3
GO:0021536	diencephalon development	2/20	46/8167	0.0434782608695652	17.754347826087	5.64576133805694	0.00552845649312724	0.0337588726282451	0.023030076320754	Zeb2/Arx	2
GO:0030048	actin filament-based movement	2/20	46/8167	0.0434782608695652	17.754347826087	5.64576133805694	0.00552845649312724	0.0337588726282451	0.023030076320754	Uty/Zeb2	2
GO:0043406	positive regulation of MAP kinase activity	2/20	46/8167	0.0434782608695652	17.754347826087	5.64576133805694	0.00552845649312724	0.0337588726282451	0.023030076320754	Epha4/Zeb2	2
GO:0061053	somite development	2/20	46/8167	0.0434782608695652	17.754347826087	5.64576133805694	0.00552845649312724	0.0337588726282451	0.023030076320754	Plxna2/Zeb2	2
GO:0051093	negative regulation of developmental process	5/20	498/8167	0.0100401606425703	4.09989959839357	3.53682651553522	0.00595945171440595	0.0360076345691475	0.0245641666233686	Meis2/Dlx1/Foxg1/Dlx2/Epha4	5
GO:0022029	telencephalon cell migration	2/20	50/8167	0.04	16.334	5.38844575950738	0.00650512546500901	0.0388952293428664	0.0265340643967473	Foxg1/Arx	2
GO:0042476	odontogenesis	2/20	52/8167	0.0384615384615385	15.7057692307692	5.27067191931146	0.00702087932131806	0.0415462343343976	0.028342562208685	Dlx1/Dlx2	2
GO:0021885	forebrain cell migration	2/20	53/8167	0.0377358490566038	15.4094339622642	5.21420595855475	0.00728553574642392	0.0426724236576258	0.0291108410061192	Foxg1/Arx	2
GO:0035282	segmentation	2/20	54/8167	0.037037037037037	15.1240740740741	5.15925455128528	0.00755468331694739	0.043801901251796	0.0298813630399195	Plxna2/Zeb2	2
GO:0008593	regulation of Notch signaling pathway	2/20	55/8167	0.0363636363636364	14.8490909090909	5.10574907480413	0.00782830072926008	0.0449344461859529	0.0306539775924711	Dlx1/Dlx2	2
Sheet 1: GO_ORA_Downregulated_Cycling_NSPCs_CON_M_vs_CON_F (With Blackshaw Data)
ID	Description	GeneRatio	BgRatio	RichFactor	FoldEnrichment	zScore	pvalue	p.adjust	qvalue	geneID	Count
GO:0071514	genomic imprinting	2/3	24/8167	0.0833333333333333	226.861111111111	21.2406929477681	2.47860649349057E-05	0.000462200547138974	0.000187976299075659	Xist/Tsix	2
GO:0009048	dosage compensation by inactivation of X chromosome	2/3	25/8167	0.08	217.786666666667	20.808982267414	2.6939171225926E-05	0.000462200547138974	0.000187976299075659	Xist/Tsix	2
GO:0007549	sex-chromosome dosage compensation	2/3	27/8167	0.0740740740740741	201.654320987654	20.0185221652648	3.15136736685664E-05	0.000462200547138974	0.000187976299075659	Xist/Tsix	2
GO:0043045	epigenetic programming of gene expression	2/3	34/8167	0.0588235294117647	160.137254901961	17.8237774867538	5.0339161865619E-05	0.000553730780521809	0.000225201513609348	Xist/Tsix	2
GO:0031507	heterochromatin formation	2/3	112/8167	0.0178571428571429	48.6130952380952	9.72560151074636	0.00055420714404981	0.00487702286763833	0.00198347819975722	Xist/Tsix	2
GO:0045814	negative regulation of gene expression, epigenetic	2/3	136/8167	0.0147058823529412	40.0343137254902	8.79923682679865	0.00081685354081924	0.00599025929934109	0.0024362298585837	Xist/Tsix	2
GO:0007281	germ cell development	2/3	176/8167	0.0113636363636364	30.9356060606061	7.69586854448492	0.00136579581726908	0.00838537648170335	0.00341032057868318	Xist/Tsix	2
GO:0022412	cellular process involved in reproduction in multicellular organism	2/3	186/8167	0.010752688172043	29.2724014336918	7.47660320367825	0.00152461390576425	0.00838537648170335	0.00341032057868318	Xist/Tsix	2
GO:0040029	epigenetic regulation of gene expression	2/3	201/8167	0.00995024875621891	27.0878938640133	7.1784505616785	0.00177893840259668	0.00869703219047268	0.00353707050808697	Xist/Tsix	2
GO:0046185	aldehyde catabolic process	1/3	11/8167	0.0909090909090909	247.484848484848	15.680567609643	0.00403570507969853	0.0177571023506735	0.00722178803735526	Glo1	1
GO:0060706	cell differentiation involved in embryonic placenta development	1/3	13/8167	0.0769230769230769	209.410256410256	14.4151520494776	0.00476830108188486	0.0188263691972387	0.00765665732902053	Xist	1
GO:0006089	lactate metabolic process	1/3	14/8167	0.0714285714285714	194.452380952381	13.8865126162702	0.00513446432651965	0.0188263691972387	0.00765665732902053	Glo1	1
GO:0060816	random inactivation of X chromosome	1/3	17/8167	0.0588235294117647	160.137254901961	12.5901625050224	0.00623241516681527	0.0204550719451512	0.00831904839874571	Xist	1
GO:0007276	gamete generation	2/3	387/8167	0.00516795865633075	14.0689061154177	5.04915542166027	0.00650843198254811	0.0204550719451512	0.00831904839874571	Xist/Tsix	2
GO:0048609	multicellular organismal reproductive process	2/3	457/8167	0.00437636761487965	11.9139314369074	4.60284074937313	0.00902586436787595	0.0264758688124361	0.0107676978423783	Xist/Tsix	2
GO:0003006	developmental process involved in reproduction	2/3	475/8167	0.00421052631578947	11.4624561403509	4.50375372738348	0.00973680115078529	0.0265328369197813	0.0107908666898632	Xist/Tsix	2
GO:0006749	glutathione metabolic process	1/3	28/8167	0.0357142857142857	97.2261904761905	9.77688712616451	0.01025132335537	0.0265328369197813	0.0107908666898632	Glo1	1
GO:0006081	cellular aldehyde metabolic process	1/3	35/8167	0.0285714285714286	77.7809523809524	8.72574765207189	0.0128031603315474	0.0312966141437825	0.0127282880489068	Glo1	1
GO:0045815	transcription initiation-coupled chromatin remodeling	1/3	42/8167	0.0238095238095238	64.8174603174603	7.94815438948214	0.015350607321361	0.0353708157512888	0.0143852599945433	Tsix	1
GO:0141137	positive regulation of gene expression, epigenetic	1/3	44/8167	0.0227272727272727	61.8712121212121	7.76057461150321	0.0160776435233131	0.0353708157512888	0.0143852599945433	Tsix	1
GO:0030316	osteoclast differentiation	1/3	48/8167	0.0208333333333333	56.7152777777778	7.420915137798	0.0175306421066644	0.0367308691758684	0.01493839177009	Glo1	1
GO:0001892	embryonic placenta development	1/3	54/8167	0.0185185185185185	50.4135802469136	6.98338974417327	0.0197074567525299	0.0394149135050599	0.016029988746077	Xist	1
